# A reassessment of positive growth effects of expressed random sequence clones in *E. coli*

**DOI:** 10.64898/2026.04.08.717174

**Authors:** Sven Künzel, Carla Borish, Cornelia Burghardt, Corinna Heidinger, Diethard Tautz

## Abstract

*De novo* gene emergence from non-coding sequences is increasingly recognized as an important evolutionary mechanism, yet the functional potential of random sequences remains debated. Previous experiments suggested that expression of random sequence clones in *Escherichia coli* can enhance growth of the cells bearing them, i.e. they provide a fitness advantage. However, these findings have been questioned, regarding potential confounding effects of the clone mixtures and a possibly negatively acting peptide expressed from the cloning vector. Here we performed controlled competitive growth assays using a defined subset of 64 random sequence clones representing a spectrum of fitness effects. Experiments across multiple conditions, including two different growth cycle durations, induction states, and replicate sets, showed high technical reproducibility and consistent clone-specific growth trajectories for the majority of the clones, but for some also influences of genomic background and experimental conditions. While vector-derived constructs that inhibit the vector-coded peptide expression showed the same fitness improvements relative to the parental vector that were previously shown, several random sequence clones exhibited higher positive selection coefficients under conditions of exponential growth. These effects persisted even when negative clones were excluded, indicating that they are not driven by competition dynamics with negative clones. Our results demonstrate that positive growth effects of random sequence clones cannot be explained by clone mixture and vector artifacts alone. Instead, a subset of random sequences confers genuine fitness advantages comparable to beneficial mutations observed in experimental evolution studies. These findings provide strong experimental support for the capacity of random sequences to generate adaptive functions and underscore their role in *de novo* gene evolution.

**Significance statement:** This study provides robust experimental evidence that a subset of random DNA sequences can confer genuine fitness advantages in Escherichia coli, independent of previously proposed artifacts such as vector effects or clone competition. Based on controlled competitive assays across multiple conditions, the results show that these adaptive effects are reproducible and comparable to beneficial mutations observed in experimental evolution. These findings strengthen the case that random sequences can serve as a meaningful source of functional innovation, supporting their role in de novo gene evolution.
