## supplemental Table S1 for "A reassessment of positive growth effects of expressed random sequence clones in *E. coli*"

### Sheet: TableS1
							measured net selection coefficients
clone	full clone sequence	ORF sequence	peptide sequence	peptide length	random sequence section	search motif	expB	expC1	expC2	expD1	expD2	expE1	expE2	count positive	count negative
clone_0006	ATGAAGCTTAGCGTCATGCGTCCCATATCTCGCACCCTCCAGGTTGGTTAGAACGGTCGCTGCGGCCAGTGCACTCAGCCGTTAAACCCACCCTCGTGCATCTTGGACACTTAGCCCGGGGGCTTGTGGACACCAAGTTTTGCTCGTGGTAACAATCGCTAAGCATTGGTCGACTACAAGGACGATGACGACAAGTGA	ATGAAGCTTAGCGTCATGCGTCCCATATCTCGCACCCTCCAGGTTGGT	MKLSVMRPISRTLQVG	16	GTCATGCGTCCCATATCTCGCACCCTCCAGGTTGGTTAGAACGGTCGCTGCGGCCAGTGCACTCAGCCGTTAAACCCACCCTCGTGCATCTTGGACACTTAGCCCGGGGGCTTGTGGACACCAAGTTTTGCTCGTGGTAACAATCGCTAA	GTCATGCGTCCCATATCTCG	0.146944	0.225591	0.201792	-0.0186374	-0.0267305	0.0125487	0.00807297	5	2
clone_0009	ATGAAGCTTAGCCGCGGTATTCACCTAGGTCGGACGAGTACATGCGTCAACGCTTCGTACGCACTCTGCCACACGTACCGTTCAGCCCGCCGTGGCAAGTCCAGGAAGAGTGGGAGGAGTTCACCACCGATCGGGACCTCTTTAGTACACTGGGTTTTGGACGCATTGGTCGACTACAAGGACGATGACGACAAGTGA	ATGAAGCTTAGCCGCGGTATTCACCTAGGTCGGACGAGTACATGCGTCAACGCTTCGTACGCACTCTGCCACACGTACCGTTCAGCCCGCCGTGGCAAGTCCAGGAAGAGTGGGAGGAGTTCACCACCGATCGGGACCTCTTTAGTACACTGGGTTTTGGACGCATTGGTCGACTACAAGGACGATGACGACAAG	MKLSRGIHLGRTSTCVNASYALCHTYRSARRGKSRKSGRSSPPIGTSLVHWVLDALVDYKDDDDK	65	CGCGGTATTCACCTAGGTCGGACGAGTACATGCGTCAACGCTTCGTACGCACTCTGCCACACGTACCGTTCAGCCCGCCGTGGCAAGTCCAGGAAGAGTGGGAGGAGTTCACCACCGATCGGGACCTCTTTAGTACACTGGGTTTTGGAC	CGCGGTATTCACCTAGGTCG	0.0508887	0.0167975	-0.0026982	-0.0237297	-0.0387314	0.0123061	-0.00720259	3	4
clone_0051	ATGAAGCTTAGCCTGAAGGCGGATGATGGTCTCCGTCAGATTAGACGCGACTGTGGGATGGCAGGCGGGTTTATCCAGAGTTTGAGGTGGGTGGGGCAGACAGTACGGGGGTGTTGACCAAGCCTCTCCAGCGGTCTGCCTAATTGTTGCGCTGCCGGGAAGCATTGGTCGACTACAAGGACGATGACGACAAGTGA	ATGAAGCTTAGCCTGAAGGCGGATGATGGTCTCCGTCAGATTAGACGCGACTGTGGGATGGCAGGCGGGTTTATCCAGAGTTTGAGGTGGGTGGGGCAGACAGTACGGGGGTGT	MKLSLKADDGLRQIRRDCGMAGGFIQSLRWVGQTVRGC	38	CTGAAGGCGGATGATGGTCTCCGTCAGATTAGACGCGACTGTGGGATGGCAGGCGGGTTTATCCAGAGTTTGAGGTGGGTGGGGCAGACAGTACGGGGGTGTTGACCAAGCCTCTCCAGCGGTCTGCCTAATTGTTGCGCTGCCGGGAA	CTGAAGGCGGATGATGGTCT	-0.00318904	0.144567	0.137747	0.0858573	0.073157	0.0767701	0.111046	6	1
clone_0062	ATGAAGCTTAGCCCCGTCTCCTGGATTCACGGTGCTACCGCTCAGTCTGGAGGATTATCCCTCAGGCTTGCAGTCCGCTCAGGAATAGATGGGTGTGCATGGTTCATCAGGGCTGAATGCGGAGGGGCTCGTGCGCTTTCAGACGGGCCTGGGGTAAGCTATGCATTGGTCGACTACAAGGACGATGACGACAAGTGA	ATGAAGCTTAGCCCCGTCTCCTGGATTCACGGTGCTACCGCTCAGTCTGGAGGATTATCCCTCAGGCTTGCAGTCCGCTCAGGAATAGATGGGTGTGCATGGTTCATCAGGGCTGAATGCGGAGGGGCTCGTGCGCTTTCAGACGGGCCTGGGGTAAGCTATGCATTGGTCGACTACAAGGACGATGACGACAAG	MKLSPVSWIHGATAQSGGLSLRLAVRSGIDGCAWFIRAECGGARALSDGPGVSYALVDYKDDDDK	65	CCCGTCTCCTGGATTCACGGTGCTACCGCTCAGTCTGGAGGATTATCCCTCAGGCTTGCAGTCCGCTCAGGAATAGATGGGTGTGCATGGTTCATCAGGGCTGAATGCGGAGGGGCTCGTGCGCTTTCAGACGGGCCTGGGGTAAGCTAT	CCCGTCTCCTGGATTCACGG	0.236537	0.223207	0.189823	0.100604	0.0984321	0.135771	0.139152	7	0
clone_0164	ATGAAGCTTAGCGTCGGGCGACAGGCTTGATGACTGTGTTTAAAGTCCGCGGGCAGTAGACTGGTGCTAATGATCACGCTCTCAGTCATTTGGCAGCGAAGTATGAAGAGGGGCGGCTAACCGCGGGGCCGCAGCATGGCGCATCGCGGGTGAAGAGGCGTTGCATTGGTCGACTACAAGGACGATGACGACAAGTGA	ATGAAGCTTAGCGTCGGGCGACAGGCT	MKLSVGRQA	9	GTCGGGCGACAGGCTTGATGACTGTGTTTAAAGTCCGCGGGCAGTAGACTGGTGCTAATGATCACGCTCTCAGTCATTTGGCAGCGAAGTATGAAGAGGGGCGGCTAACCGCGGGGCCGCAGCATGGCGCATCGCGGGTGAAGAGGCGTT	GTCGGGCGACAGGCTTGATG	0.186267	0.298179	0.275412	0.0702896	0.0733383	0.0895258	0.117355	7	0
clone_0269	ATGAAGCTTAGCGTCAAATTTGCAAGGGTTGGGGTCGGGCCGTGCGCTAGGCAGTTTCAGCCGCGTAGTCTCTGCGGATTTATGTTGTACACGTTTCGCTTGGGGTCACTTCCATCCAGTGGCTTTGGCCGGGGTTTCTGACAAGCGAGGTTGCATGGAGGTGCATTGGTCGACTACAAGGACGATGACGACAAGTGA	ATGAAGCTTAGCGTCAAATTTGCAAGGGTTGGGGTCGGGCCGTGCGCTAGGCAGTTTCAGCCGCGTAGTCTCTGCGGATTTATGTTGTACACGTTTCGCTTGGGGTCACTTCCATCCAGTGGCTTTGGCCGGGGTTTC	MKLSVKFARVGVGPCARQFQPRSLCGFMLYTFRLGSLPSSGFGRGF	46	GTCAAATTTGCAAGGGTTGGGGTCGGGCCGTGCGCTAGGCAGTTTCAGCCGCGTAGTCTCTGCGGATTTATGTTGTACACGTTTCGCTTGGGGTCACTTCCATCCAGTGGCTTTGGCCGGGGTTTCTGACAAGCGAGGTTGCATGGAGGT	GTCAAATTTGCAAGGGTTGG	-0.283588	-0.405652	-0.396639	0.0417542	0.028745	0.00716573	-0.00359133	3	4
clone_0352	ATGAAGCTTAGCGTGGTAAGTACGTGTGCTCGATTGTTTTCTAGTCCCGCGCCCCGGAACGTTAACGCGCCTGGGACGGAGCGCGAGCCCTTTTGACTAGAGCTGCTGCGTGATGGGGGGCGGAGGCAATTTAGTCGTGGGGGTTCTTAGGGGCCACTACACGCATTGGTCGACTACAAGGACGATGACGACAAGTGA	ATGAAGCTTAGCGTGGTAAGTACGTGTGCTCGATTGTTTTCTAGTCCCGCGCCCCGGAACGTTAACGCGCCTGGGACGGAGCGCGAGCCCTTT	MKLSVVSTCARLFSSPAPRNVNAPGTEREPF	31	GTGGTAAGTACGTGTGCTCGATTGTTTTCTAGTCCCGCGCCCCGGAACGTTAACGCGCCTGGGACGGAGCGCGAGCCCTTTTGACTAGAGCTGCTGCGTGATGGGGGGCGGAGGCAATTTAGTCGTGGGGGTTCTTAGGGGCCACTACAC	GTGGTAAGTACGTGTGCTCG	-0.0594322	0.0587943	0.0341492	0.0879927	0.0844791	0.124914	0.108326	6	1
clone_0363	ATGAAGCTTAGCTGGGCACAGCCTTGGGTCAGCTAGAATCCGTGGTACATGGCGTTACTTGACATTAGAGCATTGGGCGTTCTTGCGGACAGTTTGGTAGAGTTGGGGCTGTCCCTGAGCGTCGGGCGCGATAAGCCGCGAGCTACATTATTTTTGTCGAGAGCATTGGTCGACTACAAGGACGATGACGACAAGTGA	ATGAAGCTTAGCTGGGCACAGCCTTGGGTCAGC	MKLSWAQPWVS	11	TGGGCACAGCCTTGGGTCAGCTAGAATCCGTGGTACATGGCGTTACTTGACATTAGAGCATTGGGCGTTCTTGCGGACAGTTTGGTAGAGTTGGGGCTGTCCCTGAGCGTCGGGCGCGATAAGCCGCGAGCTACATTATTTTTGTCGAGA	TGGGCACAGCCTTGGGTCAG	0.0573706	0.177918	0.147873	0.0443592	0.023472	0.0754784	0.0777186	7	0
clone_0444	ATGAAGCTTAGCCATGCCTAAGTTTAGGTATGGGAGGTGGCGAGCGTGCGGCGCGGCCGGATGGTGTGCCTTTGGCGTCGGCGCCAGTTATCTCTAGTGCCACTGTTGAGGAATATGGAACGAGATGTGGGCTTGTGGAATATGCCCTAGGAGGACAAGTCTGCATTGGTCGACTACAAGGACGATGACGACAAGTGA	ATGAAGCTTAGCCATGCC	MKLSHA	6	CATGCCTAAGTTTAGGTATGGGAGGTGGCGAGCGTGCGGCGCGGCCGGATGGTGTGCCTTTGGCGTCGGCGCCAGTTATCTCTAGTGCCACTGTTGAGGAATATGGAACGAGATGTGGGCTTGTGGAATATGCCCTAGGAGGACAAGTCT	CATGCCTAAGTTTAGGTATG	-0.103909	-0.211998	-0.210614	0.0321359	0.0213307	-0.0191816	-0.041512	2	5
clone_0518	ATGAAGCTTAGCCCCTTCCACGCTCGGTTAGAGGTGCTGGTCATGCCTTCGATCGCTCACGGGATCGTCTGGACTCCCGTCAGGCGCGGCGGCAGAGTTGAGGAACGTTGAACATCTTTTATGAGTGAACTTCTCCGAGGTGGTTGGCCATCCGCTTCTTAGGCATTGGTCGACTACAAGGACGATGACGACAAGTGA	ATGAAGCTTAGCCCCTTCCACGCTCGGTTAGAGGTGCTGGTCATGCCTTCGATCGCTCACGGGATCGTCTGGACTCCCGTCAGGCGCGGCGGCAGAGTTGAGGAACGT	MKLSPFHARLEVLVMPSIAHGIVWTPVRRGGRVEER	36	CCCTTCCACGCTCGGTTAGAGGTGCTGGTCATGCCTTCGATCGCTCACGGGATCGTCTGGACTCCCGTCAGGCGCGGCGGCAGAGTTGAGGAACGTTGAACATCTTTTATGAGTGAACTTCTCCGAGGTGGTTGGCCATCCGCTTCTTAG	CCCTTCCACGCTCGGTTAGA	0.0221737	0.170147	0.16279	0.0601401	0.0434611	0.0296186	0.0494307	7	0
clone_0543	ATGAAGCTTAGCTTTTGTCATATGCTTCAGTGCGTAGTCAGCTCATGCAGACCGCAGTGCCCCACGCATTGGGTGAGAGGGTTTTGTTCCTTGACACCGGCCGCCGAAATGGGCGTGATTGGTAGTGCACCAAGTCCGTTATTGGCGTCTCGTATAATGTGGCATTGGTCGACTACAAGGACGATGACGACAAGTGA	ATGAAGCTTAGCTTTTGTCATATGCTTCAGTGCGTAGTCAGCTCATGCAGACCGCAGTGCCCCACGCATTGGGTGAGAGGGTTTTGTTCCTTGACACCGGCCGCCGAAATGGGCGTGATTGGTAGTGCACCAAGTCCGTTATTGGCGTCTCGTATAATGTGGCATTGGTCGACTACAAGGACGATGACGACAAGT	MKLSFCHMLQCVVSSCRPQCPTHWVRGFCSLTPAAEMGVIGSAPSPLLASRIMWHWSTTRTMTTS	65	TTTTGTCATATGCTTCAGTGCGTAGTCAGCTCATGCAGACCGCAGTGCCCCACGCATTGGGTGAGAGGGTTTTGTTCCTTGACACCGGCCGCCGAAATGGGCGTGATTGGTAGTGCACCAAGTCCGTTATTGGCGTCTCGTATAATGTG	TTTTGTCATATGCTTCAGTG	-0.527926	-0.375777	-0.189692	0.0796437	0.0910067	0.0936921	0.110275	4	3
clone_0552	ATGAAGCTTAGCGGTGCTGGGGGTCGCTTTGTATATGACCTTGTTGCCGCCGGGCCGGCGTCTAAACAGGTCTATGTATTCTGGGGTCTCCGCGTGCGTGGGTATCGATGGCGCTGTCTGTAGCGGCAATAACTGTTTGATAACGCGAGCCTGACTCGAAACGCATTGGTCGACTACAAGGACGATGACGACAAGTGA	ATGAAGCTTAGCGGTGCTGGGGGTCGCTTTGTATATGACCTTGTTGCCGCCGGGCCGGCGTCTAAACAGGTCTATGTATTCTGGGGTCTCCGCGTGCGTGGGTATCGATGGCGCTGTCTG	MKLSGAGGRFVYDLVAAGPASKQVYVFWGLRVRGYRWRCL	40	GGTGCTGGGGGTCGCTTTGTATATGACCTTGTTGCCGCCGGGCCGGCGTCTAAACAGGTCTATGTATTCTGGGGTCTCCGCGTGCGTGGGTATCGATGGCGCTGTCTGTAGCGGCAATAACTGTTTGATAACGCGAGCCTGACTCGAAAC	GGTGCTGGGGGTCGCTTTGT	0.132544	0.200918	0.182781	0.0498555	0.0408681	0.0554514	0.0656961	7	0
clone_0587	ATGAAGCTTAGCTACTGGAATAGCTCTATGGCGTCGGGGGATATCCGTGCTCTTGTGTTTGATTCAGGCGGAGGCTTAATATTCCTTCGGCATCAGCTGGCGGGGTGGTGGGCCTGTTTGTTTCCGCTACTGGCATCGCGGGAGGCACGGTTTGATACCGACGCATTGGTCGACTACAAGGACGATGACGACAAGTGA	ATGAAGCTTAGCTACTGGAATAGCTCTATGGCGTCGGGGGATATCCGTGCTCTTGTGTTTGATTCAGGCGGAGGCTTAATATTCCTTCGGCATCAGCTGGCGGGGTGGTGGGCCTGTTTGTTTCCGCTACTGGCATCGCGGGAGGCACGGTTTGATACCGACGCATTGGTCGACTACAAGGACGATGACGACAAG	MKLSYWNSSMASGDIRALVFDSGGGLIFLRHQLAGWWACLFPLLASREARFDTDALVDYKDDDDK	65	TACTGGAATAGCTCTATGGCGTCGGGGGATATCCGTGCTCTTGTGTTTGATTCAGGCGGAGGCTTAATATTCCTTCGGCATCAGCTGGCGGGGTGGTGGGCCTGTTTGTTTCCGCTACTGGCATCGCGGGAGGCACGGTTTGATACCGAC	TACTGGAATAGCTCTATGGC	0.195683	0.247926	0.218215	0.0844144	0.0917458	0.129241	0.142302	7	0
clone_0602	ATGAAGCTTAGCAGGCCTGTTTCTGGGGAGCCCTATTTTTGTCAGTTCGGCTTGGAGTTGCCAGCAGGCCGATCCCGAGGGTTCTACGCTGAGCGAGGTTGGAGTTTGCAGGTGTGCAAGATCCGGTCACGTCTGTGGAGGTAGGAGGCGCGTACTTCTTATGCATTGGTCGACTACAAGGACGATGACGACAAGTGA	ATGAAGCTTAGCAGGCCTGTTTCTGGGGAGCCCTATTTTTGTCAGTTCGGCTTGGAGTTGCCAGCAGGCCGATCCCGAGGGTTCTACGCTGAGCGAGGTTGGAGTTTGCAGGTGTGCAAGATCCGGTCACGTCTGTGGAGG	MKLSRPVSGEPYFCQFGLELPAGRSRGFYAERGWSLQVCKIRSRLWR	47	AGGCCTGTTTCTGGGGAGCCCTATTTTTGTCAGTTCGGCTTGGAGTTGCCAGCAGGCCGATCCCGAGGGTTCTACGCTGAGCGAGGTTGGAGTTTGCAGGTGTGCAAGATCCGGTCACGTCTGTGGAGGTAGGAGGCGCGTACTTCTTAT	AGGCCTGTTTCTGGGGAGCC	-0.137443	-0.0534024	-0.0612116	0.0199676	0.0312088	-0.0529258	-0.0242372	2	5
clone_0612	ATGAAGCTTAGCCATATTACTTGATATGGTAGCCTCAATCACTGGAGGCGATATCACTAAGCCAGCGCTGCGTTGTTCGCATGACTCATGACCTCCCGGCATTGCAGACTTGAAGCCGTGCGAGCGGGTCGGACCAGTCTTCCCAGCGTGCACGAGTGCGAGCATTGGTCGACTACAAGGACGATGACGACAAGTGA	ATGAAGCTTAGCCATATTACT	MKLSHIT	7	CATATTACTTGATATGGTAGCCTCAATCACTGGAGGCGATATCACTAAGCCAGCGCTGCGTTGTTCGCATGACTCATGACCTCCCGGCATTGCAGACTTGAAGCCGTGCGAGCGGGTCGGACCAGTCTTCCCAGCGTGCACGAGTGCGA	CATATTACTTGATATGGTAG	0.181743	0.176268	0.145396	0.0386229	0.0407779	0.0487277	0.0581144	7	0
clone_0673	ATGAAGCTTAGCCGGGCTCGATTGTTTTTTAAATCTGCTGACGTCTGATCCTGTCGTTGGTAGCCTGGTAGAATCGGACGCGGACTTGCGGGGGTGCGCTGGCGTGACTTACGTTGCAAGGGGAATAACCGGGGGCTCGATGAATTGATCTCCCGGTCGGTGGCATTGGTCGACTACAAGGACGATGACGACAAGTGA	ATGAAGCTTAGCCGGGCTCGATTGTTTTTTAAATCTGCTGACGTC	MKLSRARLFFKSADV	15	CGGGCTCGATTGTTTTTTAAATCTGCTGACGTCTGATCCTGTCGTTGGTAGCCTGGTAGAATCGGACGCGGACTTGCGGGGGTGCGCTGGCGTGACTTACGTTGCAAGGGGAATAACCGGGGGCTCGATGAATTGATCTCCCGGTCGGTG	CGGGCTCGATTGTTTTTTAA	-0.130148	-0.177555	-0.183899	0.0588095	0.0593899	0.0445284	0.066935	4	3
clone_0753	ATGAAGCTTAGCGCTCTCCGGCTATGCCGGAACAATCTCTTCTAGCCTTACGTTCGGCGTCGCATCAGAGGGGCAGGGCGGCTCTACCGGTAGGTGCGGTAGGAGCCATTTGCACCATGAAGGAATACAGGGGGGCGCGTCGTACAAGGGGCCGGTGGCTAGGCATTGGTCGACTACAAGGACGATGACGACAAGTGA	ATGAAGCTTAGCGCTCTCCGGCTATGCCGGAACAATCTCTTC	MKLSALRLCRNNLF	14	GCTCTCCGGCTATGCCGGAACAATCTCTTCTAGCCTTACGTTCGGCGTCGCATCAGAGGGGCAGGGCGGCTCTACCGGTAGGTGCGGTAGGAGCCATTTGCACCATGAAGGAATACAGGGGGGCGCGTCGTACAAGGGGCCGGTGGCTAG	GCTCTCCGGCTATGCCGGAA	-0.096959	0.0142702	-0.0111916	0.0422053	0.0454481	0.0409188	0.0449056	5	2
clone_0833	ATGAAGCTTAGCGAGGCAATGCATTCTCTTTCTGTTCCGGAGCACAAGCGGTTAGAGTGTCCGTCCATGAGCGGCGTAGTGGGGAGGCACCAGCCCGCGCTCGTTTAAGGTCACGGCTGGCAATATGCTTTAGGATCGCTTATTCCCGGTGACCTACACGCTGCATTGGTCGACTACAAGGACGATGACGACAAGTGA	ATGAAGCTTAGCGAGGCAATGCATTCTCTTTCTGTTCCGGAGCACAAGCGGTTAGAGTGTCCGTCCATGAGCGGCGTAGTGGGGAGGCACCAGCCCGCGCTCGTT	MKLSEAMHSLSVPEHKRLECPSMSGVVGRHQPALV	35	GAGGCAATGCATTCTCTTTCTGTTCCGGAGCACAAGCGGTTAGAGTGTCCGTCCATGAGCGGCGTAGTGGGGAGGCACCAGCCCGCGCTCGTTTAAGGTCACGGCTGGCAATATGCTTTAGGATCGCTTATTCCCGGTGACCTACACGCT	GAGGCAATGCATTCTCTTTC	-0.238062	-0.0797773	-0.108656	0.0859359	0.079351	0.0653325	0.069352	4	3
clone_0836	ATGAAGCTTAGCCAGCTCTCGTTCGTCATAGTCAATGGACCTTGTACTGCGACTAGCGTTTCGGCTCCCCGTTCGCTGTGTGAACCGAGTCGCAGCGTTGGCGGCTCGTTTATACGCTGGACTTGTTACGGCATCCATGGCGCGAAGTGCGACAATTCTCCTGCATTGGTCGACTACAAGGACGATGACGACAAGTGA	ATGAAGCTTAGCCAGCTCTCGTTCGTCATAGTCAATGGACCTTGTACTGCGACTAGCGTTTCGGCTCCCCGTTCGCTGTGTGAACCGAGTCGCAGCGTTGGCGGCTCGTTTATACGCTGGACTTGTTACGGCATCCATGGCGCGAAGTGCGACAATTCTCCTGCATTGGTCGACTACAAGGACGATGACGACAAG	MKLSQLSFVIVNGPCTATSVSAPRSLCEPSRSVGGSFIRWTCYGIHGAKCDNSPALVDYKDDDDK	65	CAGCTCTCGTTCGTCATAGTCAATGGACCTTGTACTGCGACTAGCGTTTCGGCTCCCCGTTCGCTGTGTGAACCGAGTCGCAGCGTTGGCGGCTCGTTTATACGCTGGACTTGTTACGGCATCCATGGCGCGAAGTGCGACAATTCTCCT	CAGCTCTCGTTCGTCATAGT	-0.0880444	0.114309	0.11149	-0.00979975	0.00409702	-0.0264032	-0.0273944	3	4
clone_0932	ATGAAGCTTAGCGACGCATCGCTGAAAAGGAGGTCGTGTGGTTGCTTAAGTGGACTCATGCGGGCTGGCTGGTGATTTGACGGTTTGAAAGTCCCGGGGGGTCCGGGACATCTCTCTGCGATCACAGGTCTCCGTTAGTTTTCGCATCATGCAGCTGCGAGTGCATTGGTCGACTACAAGGACGATGACGACAAGTGA	ATGAAGCTTAGCGACGCATCGCTGAAAAGGAGGTCGTGTGGTTGCTTAAGTGGACTCATGCGGGCTGGCTGG	MKLSDASLKRRSCGCLSGLMRAGW	24	GACGCATCGCTGAAAAGGAGGTCGTGTGGTTGCTTAAGTGGACTCATGCGGGCTGGCTGGTGATTTGACGGTTTGAAAGTCCCGGGGGGTCCGGGACATCTCTCTGCGATCACAGGTCTCCGTTAGTTTTCGCATCATGCAGCTGCGAGT	GACGCATCGCTGAAAAGGAG	-0.180735	-0.502004	-0.480603	0.0804634	0.0717798	0.0582082	0.0314859	4	3
clone_0941	ATGAAGCTTAGCACTGAATCCACGAGTCCCTGGTCTTCGTACCGGTGAGCTTGTGCACAGACACCGGTCGCGGGGAAGCAATGGTAGAGGTGGGCTAGTTAAACGGCGTAGCTTTAGAACGGCTTCTAGAGCCCTGGTTCCGGGTAACGTTGGTCATGGGCCGCATTGGTCGACTACAAGGACGATGACGACAAGTGA	ATGAAGCTTAGCACTGAATCCACGAGTCCCTGGTCTTCGTACCGG	MKLSTESTSPWSSYR	15	ACTGAATCCACGAGTCCCTGGTCTTCGTACCGGTGAGCTTGTGCACAGACACCGGTCGCGGGGAAGCAATGGTAGAGGTGGGCTAGTTAAACGGCGTAGCTTTAGAACGGCTTCTAGAGCCCTGGTTCCGGGTAACGTTGGTCATGGGCC	ACTGAATCCACGAGTCCCTG	-0.233863	-0.392406	-0.379856	0.0385376	0.027547	0.0162544	-0.0122475	3	4
clone_1026	ATGAAGCTTAGCGTTCCATCTGTAATATACTATTCATTAAAAAGTTGTTAAAGTCCTTATGCGGTCGCGGCAATTGGAAGACAAATCCATCGCTGTCTCGTATCTTGTGGCATGCCGCACGGCCAGGTTCGCTGGGCCATACACCCCCGGGCGTGCATCGAAGCATTGGTCGACTACAAGGACGATGACGACAAGTGA	ATGAAGCTTAGCGTTCCATCTGTAATATACTATTCATTAAAAAGTTGT	MKLSVPSVIYYSLKSC	16	GTTCCATCTGTAATATACTATTCATTAAAAAGTTGTTAAAGTCCTTATGCGGTCGCGGCAATTGGAAGACAAATCCATCGCTGTCTCGTATCTTGTGGCATGCCGCACGGCCAGGTTCGCTGGGCCATACACCCCCGGGCGTGCATCGAA	GTTCCATCTGTAATATACTA	0.123653	0.240333	0.207245	0.0282457	0.0172446	0.0281355	0.0277332	7	0
clone_1080	ATGAAGCTTAGCGTGATTCTAACGGTGCGTCGTAGAGCGGGTTAAGCTGTGCTGGGGAGGGAGCGTGCACTGGACATAATCGTATGGGGGGTCGTGTGGTCCACACTGCGGGTTGAGGACTATACGTGGGGAAGCGGGCAGTCGAGGCCTGTGGTGGTGACTGCATTGGTCGACTACAAGGACGATGACGACAAGTGA	ATGAAGCTTAGCGTGATTCTAACGGTGCGTCGTAGAGCGGGT	MKLSVILTVRRRAG	14	GTGATTCTAACGGTGCGTCGTAGAGCGGGTTAAGCTGTGCTGGGGAGGGAGCGTGCACTGGACATAATCGTATGGGGGGTCGTGTGGTCCACACTGCGGGTTGAGGACTATACGTGGGGAAGCGGGCAGTCGAGGCCTGTGGTGGTGACT	GTGATTCTAACGGTGCGTCG	-0.40509	-0.496844	-0.493178	0.0331666	0.0420789	-0.0161422	-0.0391756	2	5
clone_1155	ATGAAGCTTAGCAACTCGTCACTAGCTTTGTACGTTTAGCGGAGGAAGAGCATCACGTTTAGGACTTGGGGACCCTTGCAGGGATGCGGGGGCCGTTGCGGCCGTTTCGCTAAAGCCGTACCCGTGAGGGGTTTTGGAGGCCATTGGTGTAATGCTTTCGGAGCATTGGTCGACTACAAGGACGATGACGACAAGTGA	ATGAAGCTTAGCAACTCGTCACTAGCTTTGTACGTT	MKLSNSSLALYV	12	AACTCGTCACTAGCTTTGTACGTTTAGCGGAGGAAGAGCATCACGTTTAGGACTTGGGGACCCTTGCAGGGATGCGGGGGCCGTTGCGGCCGTTTCGCTAAAGCCGTACCCGTGAGGGGTTTTGGAGGCCATTGGTGTAATGCTTTCGGA	AACTCGTCACTAGCTTTGTA	-1.25496	-0.970087	-0.959781	0.145202	0.12901	0.0546436	0.0658973	4	3
clone_1178	ATGAAGCTTAGCGCGACATGGACGCAATGCGTCGAATTCCTTGTTAACGCTGCTTGTGTCGCGCTCTGAGGCGCGCATTCTCGTCCAATGGACTGGCGTTTAACGCACACATCTGAGCTGGGTGTGGGGGTCGGCGGTTGCCTTATTACGCCCTAGCGGGTAGCATTGGTCGACTACAAGGACGATGACGACAAGTGA	ATGAAGCTTAGCGCGACATGGACGCAATGCGTCGAATTCCTTGTTAACGCTGCTTGTGTCGCGCTC	MKLSATWTQCVEFLVNAACVAL	22	GCGACATGGACGCAATGCGTCGAATTCCTTGTTAACGCTGCTTGTGTCGCGCTCTGAGGCGCGCATTCTCGTCCAATGGACTGGCGTTTAACGCACACATCTGAGCTGGGTGTGGGGGTCGGCGGTTGCCTTATTACGCCCTAGCGGGTA	GCGACATGGACGCAATGCGT	0.0481936	0.0543564	0.0584851	0.0514789	0.0634566	0.0609298	0.0392409	7	0
clone_1211	ATGAAGCTTAGCGCCCGCACTTGTTGCAGGTTGTTCTACGCTTCCTGGGCGGCGCGGGTCGGCTCGTTTACCGTTGGAAGATGAGGAGTTATGTGGTGTCGAGCTTTCTAACGGCGGCAAGGGCAGGCGGGTGAGGGCATGATCACGTTGTTCACGCTGGGGCATTGGTCGACTACAAGGACGATGACGACAAGTGA	ATGAAGCTTAGCGCCCGCACTTGTTGCAGGTTGTTCTACGCTTCCTGGGCGGCGCGGGTCGGCTCGTTTACCGTTGGAAGA	MKLSARTCCRLFYASWAARVGSFTVGR	27	GCCCGCACTTGTTGCAGGTTGTTCTACGCTTCCTGGGCGGCGCGGGTCGGCTCGTTTACCGTTGGAAGATGAGGAGTTATGTGGTGTCGAGCTTTCTAACGGCGGCAAGGGCAGGCGGGTGAGGGCATGATCACGTTGTTCACGCTGGG	GCCCGCACTTGTTGCAGGTT	-0.0766583	-0.0968541	-0.114269	0.0476219	0.0503202	0.0753027	0.0341812	4	3
clone_1279	ATGAAGCTTAGCTCACGCAGGGTCCGGCTCGGGGTCTTTGGTGTGAACGCCCATCGCGCGCGGTAGTACATTGCGGATAGTTAAGCGATGCTTGTGGGTGCCTGTCACGGCTTTTTGGCTTAAGTGTCTTTATCTGAGTTCCGAGTCGGGGGCGCAATTGTAGCATTGGTCGACTACAAGGACGATGACGACAAGTGA	ATGAAGCTTAGCTCACGCAGGGTCCGGCTCGGGGTCTTTGGTGTGAACGCCCATCGCGCGCGG	MKLSSRRVRLGVFGVNAHRAR	21	TCACGCAGGGTCCGGCTCGGGGTCTTTGGTGTGAACGCCCATCGCGCGCGGTAGTACATTGCGGATAGTTAAGCGATGCTTGTGGGTGCCTGTCACGGCTTTTTGGCTTAAGTGTCTTTATCTGAGTTCCGAGTCGGGGGCGCAATTGTA	TCACGCAGGGTCCGGCTCGG	0.139632	0.227186	0.224562	0.0908642	0.0620637	0.168218	0.129456	7	0
clone_1302	ATGAAGCTTAGCACAGCTCTGATTACGCTACTTTTAGTACATCTATCATAGGGAGAGCTGGGTGGGCAGCCCCAGGGGAATCTCCTGTCGGTTTTTAGATAGCCCGCACCGGCCCCGTGATGTGGTAAATCCTTGCGCATGAGTGTGGGTGCTGGGCGTGGGGTATGCATTGGTCGACTACAAGGACGATGACGACAAGTGA	ATGAAGCTTAGCACAGCTCTGATTACGCTACTTTTAGTACATCTATCA	MKLSTALITLLLVHLS	16	ACAGCTCTGATTACGCTACTTTTAGTACATCTATCATAGGGAGAGCTGGGTGGGCAGCCCCAGGGGAATCTCCTGTCGGTTTTTAGATAGCCCGCACCGGCCCCGTGATGTGGTAAATCCTTGCGCATGAGTGTGGGTGCTGGGCGTGGGGTAT	ACAGCTCTGATTACGCTACT	-0.0527769	0.230092	0.190084	0.0173168	0.0132396	0.000898784	-0.0344078	5	2
clone_1370	ATGAAGCTTAGCCGCTAAACCCGATAACAGGGGCGGGGCCAGCCCGAATTTTAGCGGGTGAACTCACCACGGCGTCCATCCGTGGGCAGCCATACAGCCGTTCTTGTAGCGATTGATGCATTTGTCAGTCCCTGGCGCGTGGCAAATTAGGCTGCTTCAAGAAGCATTGGTCGACTACAAGGACGATGACGACAAGTGA	ATGAAGCTTAGCCGC	MKLSR	5	CGCTAAACCCGATAACAGGGGCGGGGCCAGCCCGAATTTTAGCGGGTGAACTCACCACGGCGTCCATCCGTGGGCAGCCATACAGCCGTTCTTGTAGCGATTGATGCATTTGTCAGTCCCTGGCGCGTGGCAAATTAGGCTGCTTCAAGAA	CGCTAAACCCGATAACAGGG	0.0862788	0.0721691	0.0466404	-0.00529209	0.00664532	0.0392732	0.0353095	6	1
clone_1377	ATGAAGCTTAGCCCCGGGTATGGAACCTTTGAAGGGAGGAGAGATCCCGCTGGTGGCGTTGCGGTGGCACTTCGGGCCTTTCAGTGAGTAGCCAGGTGGTCTGGTGGGGTGCGAGGGATCTTGGTGCAGTAGAGGTTTGGTCGAATCTTACAGTTCGCATTGGTCGACTACAAGGACGATGACGACAAGTGA	ATGAAGCTTAGCCCCGGGTATGGAACCTTTGAAGGGAGGAGAGATCCCGCTGGTGGCGTTGCGGTGGCACTTCGGGCCTTTCAG	MKLSPGYGTFEGRRDPAGGVAVALRAFQ	28	CCCGGGTATGGAACCTTTGAAGGGAGGAGAGATCCCGCTGGTGGCGTTGCGGTGGCACTTCGGGCCTTTCAGTGAGTAGCCAGGTGGTCTGGTGGGGTGCGAGGGATCTTGGTGCAGTAGAGGTTTGGTCGAATCTTACAGTTC	CCCGGGTATGGAACCTTTGA	-0.403245	-0.363491	-0.379453	0.0667569	0.0493814	-0.0269266	-0.0186048	2	5
clone_1645	ATGAAGCTTAGCCCGGCCCCGGGTTGCGGGTGCCAAAGTTTTCGCCCCTTGCAAAAGTAGGTGGGCGGCTTATTTAAGCGATCCCGTCTGCGCGTACACGCCTGAGTGTAGGGTTCGGCCGCTGCCACTACGTGTTAGACCGACAGGCCGAACTTGTGTTACGCATTGGTCGACTACAAGGACGATGACGACAAGTGA	ATGAAGCTTAGCCCGGCCCCGGGTTGCGGGTGCCAAAGTTTTCGCCCCTTGCAAAAG	MKLSPAPGCGCQSFRPLQK	19	CCGGCCCCGGGTTGCGGGTGCCAAAGTTTTCGCCCCTTGCAAAAGTAGGTGGGCGGCTTATTTAAGCGATCCCGTCTGCGCGTACACGCCTGAGTGTAGGGTTCGGCCGCTGCCACTACGTGTTAGACCGACAGGCCGAACTTGTGTTAC	CCGGCCCCGGGTTGCGGGTG	0.102351	0.152952	0.128674	0.0534511	0.048899	0.0516293	0.0576448	7	0
clone_1663	ATGAAGCTTAGCCGCGGGATTGTCCGGGTGGCATCTTGCAGGCAGAGGGGTGGCGCCCTGAATGTGGTGGCGGGCTTTGGTTCGGGACAATAGGATAAGGTTCATGGGGCGGCCGTTTGCGCGCTTTCCGGCAAGCTCGGCTGGGGGGGCGCTCAGGCTTTGGCATTGGTCGACTACAAGGACGATGACGACAAGTGA	ATGAAGCTTAGCCGCGGGATTGTCCGGGTGGCATCTTGCAGGCAGAGGGGTGGCGCCCTGAATGTGGTGGCGGGCTTTGGTTCGGGACAA	MKLSRGIVRVASCRQRGGALNVVAGFGSGQ	30	CGCGGGATTGTCCGGGTGGCATCTTGCAGGCAGAGGGGTGGCGCCCTGAATGTGGTGGCGGGCTTTGGTTCGGGACAATAGGATAAGGTTCATGGGGCGGCCGTTTGCGCGCTTTCCGGCAAGCTCGGCTGGGGGGGCGCTCAGGCTTTG	CGCGGGATTGTCCGGGTGGC	-0.324363	-0.41976	-0.415055	0.0609778	0.0397463	0.0253165	0.0396418	4	3
clone_1691	ATGAAGCTTAGCTATGCCCTTAGTTCTTTTTGACGAGCCTTCAACGTTATGCTGGCTGGTGTTCCCGGATCGGGCGTCTTTGGGGGTGTCGCCGGTTAACGGTGGGGGCGGTGGAGAACCTGGGTTCGAATGGAGGTGGAGCGAGCCGTAACGTATTTTAATGCATTGGTCGACTACAAGGACGATGACGACAAGTGA	ATGAAGCTTAGCTATGCCCTTAGTTCTTTT	MKLSYALSSF	10	TATGCCCTTAGTTCTTTTTGACGAGCCTTCAACGTTATGCTGGCTGGTGTTCCCGGATCGGGCGTCTTTGGGGGTGTCGCCGGTTAACGGTGGGGGCGGTGGAGAACCTGGGTTCGAATGGAGGTGGAGCGAGCCGTAACGTATTTTAAT	TATGCCCTTAGTTCTTTTTG	-0.510997	-0.560115	-0.570681	-0.0658876	-0.059805	-0.0677849	-0.0935032	0	7
clone_1936	ATGAAGCTTAGCGGTATTGGGCTATCTCCATCAATGACGTTAACCGGTCTGGCTCCGGTGTCGGGGCCGGGTTGGAGAGAGCCCCTGGAGGGTTCCGCGGGATCGTAGGGGCCTTAGCATATGCCCGCAAGATCTCCTTGATATGGTTCAGCTCTATCAAAGGCATTGGTCGACTACAAGGACGATGACGACAAGTGA	ATGAAGCTTAGCGGTATTGGGCTATCTCCATCAATGACGTTAACCGGTCTGGCTCCGGTGTCGGGGCCGGGTTGGAGAGAGCCCCTGGAGGGTTCCGCGGGATCG	MKLSGIGLSPSMTLTGLAPVSGPGWREPLEGSAGS	35	GGTATTGGGCTATCTCCATCAATGACGTTAACCGGTCTGGCTCCGGTGTCGGGGCCGGGTTGGAGAGAGCCCCTGGAGGGTTCCGCGGGATCGTAGGGGCCTTAGCATATGCCCGCAAGATCTCCTTGATATGGTTCAGCTCTATCAAAG	GGTATTGGGCTATCTCCATC	0.26705	0.275861	0.248814	0.0633859	0.0655384	0.0858101	0.0981637	7	0
clone_1979	ATGAAGCTTAGCCTAGTTTGGTTCAGAAGTGGGGCGTCATTCGAATATGGGAGACTACCAACTAGCCTCGACTTTGCGCGGCTCCGGTGTGGGTCTGGCCTTTAGAACAGCGTTTGGCCGCTGCCATGCCAATTTTCAGCTGCCTTTTCGGTCGGATCATTGGCATTGGTCGACTACAAGGACGATGACGACAAGTGA	ATGAAGCTTAGCCTAGTTTGGTTCAGAAGTGGGGCGTCATTCGAATATGGGAGACTACCAACTAGCCTCGACTTTGCGCGGCTCCGGTGTGGGTCTGGCCTT	MKLSLVWFRSGASFEYGRLPTSLDFARLRCGSGL	34	CTAGTTTGGTTCAGAAGTGGGGCGTCATTCGAATATGGGAGACTACCAACTAGCCTCGACTTTGCGCGGCTCCGGTGTGGGTCTGGCCTTTAGAACAGCGTTTGGCCGCTGCCATGCCAATTTTCAGCTGCCTTTTCGGTCGGATCATTG	CTAGTTTGGTTCAGAAGTGG	-1.11066	-1.38653	-1.35852	-0.155208	-0.124824	-0.361312	-0.383102	0	7
clone_1987	ATGAAGCTTAGCGTTGGGAAACCGGATACATGGCTCCATAGAGCCAGAGGAGCAGTTTGGGTTAGGATTGCCGGGAACGTGTCATTGGGTATGGGACTGCGTGGTTTGTCTGGTCGGCTCCCATGTGTATGTGGGCCTCTCAGGACCTTTGGGGCCTTCGAGGCATTGGTCGACTACAAGGACGATGACGACAAGTGA	ATGAAGCTTAGCGTTGGGAAACCGGATACATGGCTCCATAGAGCCAGAGGAGCAGTTTGGGTTAGGATTGCCGGGAACGTGTCATTGGGTATGGGACTGCGTGGTTTGTCTGGTCGGCTCCCATGTGTATGTGGGCCTCTCAGGACCTTTGGGGCCTTCGAGGCATTGGTCGACTACAAGGACGATGACGACAAG	MKLSVGKPDTWLHRARGAVWVRIAGNVSLGMGLRGLSGRLPCVCGPLRTFGAFEALVDYKDDDDK	65	GTTGGGAAACCGGATACATGGCTCCATAGAGCCAGAGGAGCAGTTTGGGTTAGGATTGCCGGGAACGTGTCATTGGGTATGGGACTGCGTGGTTTGTCTGGTCGGCTCCCATGTGTATGTGGGCCTCTCAGGACCTTTGGGGCCTTCGAG	GTTGGGAAACCGGATACATG	-0.903015	-3.2191	-2.7995	-1.06926	-1.11272	-1.1841	-0.918187	0	7
clone_2036	ATGAAGCTTAGCAGGATCGGCTGGCACCGCGGTGTTCGGAACAGAATGTCGTTGTGGCTAGCCGATCGAGGTCGCCCGGTGCGTTGCTTAAATCACTAACCAGCTCGTGGCCACTGATTTACCAATCTCGGTTGTAGGTGTACAGTACTGGGCGAGCGGAAAGCATTGGTCGACTACAAGGACGATGACGACAAGTGA	ATGAAGCTTAGCAGGATCGGCTGGCACCGCGGTGTTCGGAACAGAATGTCGTTGTGGCTAGCCGATCGAGGTCGCCCGGTGCGTTGCTTAAATCAC	MKLSRIGWHRGVRNRMSLWLADRGRPVRCLNH	32	AGGATCGGCTGGCACCGCGGTGTTCGGAACAGAATGTCGTTGTGGCTAGCCGATCGAGGTCGCCCGGTGCGTTGCTTAAATCACTAACCAGCTCGTGGCCACTGATTTACCAATCTCGGTTGTAGGTGTACAGTACTGGGCGAGCGGAAA	AGGATCGGCTGGCACCGCGG	0.0778832	0.0167095	-0.00433806	0.0224444	0.0270818	0.0150766	-0.00328891	5	2
clone_2241	ATGAAGCTTAGCGCGGTATAAGTACGTTGGGTAGTACATCAAAGGAGTCGGGGAGGGGTTGGGAAATTCGGGGTGTTCTGTCCGCGGGGACTGCGCGATCTGGTATTGTCTGGGTAGGTCAGAGGTCAGGGGGGCGCCCTCGACTATTGCGACGTGGCTCGCCGCATTGGTCGACTACAAGGACGATGACGACAAGTGA	ATGAAGCTTAGCGCGGTA	MKLSAV	6	GCGGTATAAGTACGTTGGGTAGTACATCAAAGGAGTCGGGGAGGGGTTGGGAAATTCGGGGTGTTCTGTCCGCGGGGACTGCGCGATCTGGTATTGTCTGGGTAGGTCAGAGGTCAGGGGGGCGCCCTCGACTATTGCGACGTGGCTCGCC	GCGGTATAAGTACGTTGGGT	-1.33518	-1.56035	-1.6059	-0.244015	-0.219286	-0.533904	-0.533093	0	7
clone_2319	ATGAAGCTTAGCTGGCGTACCCAGCACCTTCATACTGATCTTCCCTCAGCGGCGTGCCACTCTTTGCCGGGGTGTTTATCTGGCATGCGCTGGGGCGTTCCGTACGTACGCTTTGGCGCGGCCCGTTGCTATGTAGTTCGGACGCGGTCTTCGGTTTTGTGTGCATTGGTCGACTACAAGGACGATGACGACAAGTGA	ATGAAGCTTAGCTGGCGTACCCAGCACCTTCATACTGATCTTCCCTCAGCGGCGTGCCACTCTTTGCCGGGGTGTTTATCTGGCATGCGCTGGGGCGTTCCGTACGTACGCTTTGGCGCGGCCCGTTGCTATGTAGTTCGGACGCGGTCTTCGGTTTTGTGTGCATTGGTCGACTACAAGGACGATGACGACAAG	MKLSWRTQHLHTDLPSAACHSLPGCLSGMRWGVPYVRFGAARCYVVRTRSSVLCALVDYKDDDDK	65	TGGCGTACCCAGCACCTTCATACTGATCTTCCCTCAGCGGCGTGCCACTCTTTGCCGGGGTGTTTATCTGGCATGCGCTGGGGCGTTCCGTACGTACGCTTTGGCGCGGCCCGTTGCTATGTAGTTCGGACGCGGTCTTCGGTTTTGTGT	TGGCGTACCCAGCACCTTCA	0.204996	0.272046	0.225758	0.0411842	0.0367683	0.12303	0.128121	7	0
clone_2354	ATGAAGCTTAGCGGAAGGGAGTGAATTTGGGCCCCACCGATACATTCGCAGGAGGGCGATTGATGATGAACGCATGCCTCTGCGTGGCCGGTTGCGAAGGGTGCTCACAGGTGGGGCGATCGGTCGTGGCTGGGAACGTTTCGGCTCGTGCAGTGCTGGGGTAGCATTGGTCGACTACAAGGACGATGACGACAAGTGA	ATGAAGCTTAGCGGAAGGGAG	MKLSGRE	7	GGAAGGGAGTGAATTTGGGCCCCACCGATACATTCGCAGGAGGGCGATTGATGATGAACGCATGCCTCTGCGTGGCCGGTTGCGAAGGGTGCTCACAGGTGGGGCGATCGGTCGTGGCTGGGAACGTTTCGGCTCGTGCAGTGCTGGGGTA	GGAAGGGAGTGAATTTGGGC	-0.827071	-0.790443	-0.792995	-0.0630265	-0.0610009	-0.16928	-0.180643	0	7
clone_2380	ATGAAGCTTAGCTCGCGTGTCGAACTCGAAGCGCGGAGATGTGGAACCTCCGTTCGGATCTCGCTGAGCCGGACACCATCTTCTCCCGCACTATTGTTGACGCAGGTGTAATCGCAGGTGACGCCGTTCTGTGCTTCTGTATTAGCATAGGGTTTCAGTTGTGGCATTGGTCGACTACAAGGACGATGACGACAAGTGA	ATGAAGCTTAGCTCGCGTGTCGAACTCGAAGCGCGGAGATGTGGAACCTCCGTTCGGATCTCGCTGAGCCGGACACCATCTTCTCCCGCACTATTGTTGACGCAGGTG	MKLSSRVELEARRCGTSVRISLSRTPSSPALLLTQV	36	TCGCGTGTCGAACTCGAAGCGCGGAGATGTGGAACCTCCGTTCGGATCTCGCTGAGCCGGACACCATCTTCTCCCGCACTATTGTTGACGCAGGTGTAATCGCAGGTGACGCCGTTCTGTGCTTCTGTATTAGCATAGGGTTTCAGTTGTG	TCGCGTGTCGAACTCGAAGC	-0.312063	-0.10506	-0.120456	0.0248373	0.0413912	-0.0542539	-0.0304053	2	5
clone_2385	ATGAAGCTTAGCGGGGGGCTATTGTAGTCGCGTCAACGCGGCGGAACGGCGGTGGGTACAACAGCGGGGTCCGATTGTCCGCGAGCCCAGTGGACATACGCGGGCGCAGGGTTGGTGGCATGTGGTCCCTGGTCAAGACAACTCGTTTGGGTTTAGAAAGCTGCATTGGTCGACTACAAGGACGATGACGACAAGTGA	ATGAAGCTTAGCGGGGGGCTATTG	MKLSGGLL	8	GGGGGGCTATTGTAGTCGCGTCAACGCGGCGGAACGGCGGTGGGTACAACAGCGGGGTCCGATTGTCCGCGAGCCCAGTGGACATACGCGGGCGCAGGGTTGGTGGCATGTGGTCCCTGGTCAAGACAACTCGTTTGGGTTTAGAAAGCT	GGGGGGCTATTGTAGTCGCG	-0.167574	-0.0447271	-0.0894827	0.0340637	0.0357505	0.0325592	0.0161796	4	3
clone_2448	ATGAAGCTTAGCGAAGAGAATTGCCCAGCTAGTTTGAGTCTAAAGGGTTCGAAGTGGCCGGGGCGGTCGATGTCGCTGCGATCGCGGTGTGCGCGTGGCATTTGGAGTGGGTTAACGGGCAGGTGAGTTAGCTCCTTGCAAGCTGGTGCGTTATGGTTGGAAGCATTGGTCGACTACAAGGACGATGACGACAAGTGA	ATGAAGCTTAGCGAAGAGAATTGCCCAGCTAGTTTGAGTCTAAAGGGTTCGAAGTGGCCGGGGCGGTCGATGTCGCTGCGATCGCGGTGTGCGCGTGGCATTTGGAGTGGGTTAACGGGCAGG	MKLSEENCPASLSLKGSKWPGRSMSLRSRCARGIWSGLTGR	41	GAAGAGAATTGCCCAGCTAGTTTGAGTCTAAAGGGTTCGAAGTGGCCGGGGCGGTCGATGTCGCTGCGATCGCGGTGTGCGCGTGGCATTTGGAGTGGGTTAACGGGCAGGTGAGTTAGCTCCTTGCAAGCTGGTGCGTTATGGTTGGAA	GAAGAGAATTGCCCAGCTAG	-1.21314	-1.39615	-1.35251	-0.173718	-0.178593	-0.442593	-0.467387	0	7
clone_2654	ATGAAGCTTAGCTTCTTTAAATCTCCGGGTCCCGCCGGCGGACGTATCGGGCCGGGGGAGTTGTGGGTGCGAAAATTGGGCGCGCAAGGGCATTAGGCACAGAGGAGGCACTACCTCATTTCGGGTAACGGGCAGTTTCCCAGAAGGAGGGGATTCGTTATGGCATTGGTCGACTACAAGGACGATGACGACAAGTGA	ATGAAGCTTAGCTTCTTTAAATCTCCGGGTCCCGCCGGCGGACGTATCGGGCCGGGGGAGTTGTGGGTGCGAAAATTGGGCGCGCAAGGGCAT	MKLSFFKSPGPAGGRIGPGELWVRKLGAQGH	31	TTCTTTAAATCTCCGGGTCCCGCCGGCGGACGTATCGGGCCGGGGGAGTTGTGGGTGCGAAAATTGGGCGCGCAAGGGCATTAGGCACAGAGGAGGCACTACCTCATTTCGGGTAACGGGCAGTTTCCCAGAAGGAGGGGATTCGTTATG	TTCTTTAAATCTCCGGGTCC	0.0606457	0.24248	0.234174	0.0646879	0.0740717	0.0901224	0.026645	7	0
clone_2732	ATGAAGCTTAGCCTTTTGGTCCGCTTGGGTATAGGAGGCGGGGAGCATAGGGGGGTTTCGCATGGTGCTGCTTCTCTACTGGTGCCTGTGGCAACGATTTCTACTTCGCGCCTCTTTGGTGCGTTGCTGTGCTTGCGGACTCACCGACCCGCGTTCGGTTTGGCATTGGTCGACTACAAGGACGATGACGACAAGTGA	ATGAAGCTTAGCCTTTTGGTCCGCTTGGGTATAGGAGGCGGGGAGCATAGGGGGGTTTCGCATGGTGCTGCTTCTCTACTGGTGCCTGTGGCAACGATTTCTACTTCGCGCCTCTTTGGTGCGTTGCTGTGCTTGCGGACTCACCGACCCGCGTTCGGTTTGGCATTGGTCGACTACAAGGACGATGACGACAAG	MKLSLLVRLGIGGGEHRGVSHGAASLLVPVATISTSRLFGALLCLRTHRPAFGLALVDYKDDDDK	65	CTTTTGGTCCGCTTGGGTATAGGAGGCGGGGAGCATAGGGGGGTTTCGCATGGTGCTGCTTCTCTACTGGTGCCTGTGGCAACGATTTCTACTTCGCGCCTCTTTGGTGCGTTGCTGTGCTTGCGGACTCACCGACCCGCGTTCGGTTTG	CTTTTGGTCCGCTTGGGTAT	-1.58991	-2.18318	-2.12742	-0.438805	-0.39504	-1.20154	-1.05008	0	7
clone_2751	ATGAAGCTTAGCGGTAGCGCGCGTCGTAGATCATGCCCCACCCGCGCTGCGGAGACGGAAACGGCGCCATGTTACATAGTTATGTTATAGCCGTGCAGGCCAGCGTAGTGAGGTGCCTGCTATTATTGGGGTCGTTAGGGGGATAAGAGGGGTGTCTGAAGGGCATTGGTCGACTACAAGGACGATGACGACAAGTGA	ATGAAGCTTAGCGGTAGCGCGCGTCGTAGATCATGCCCCACCCGCGCTGCGGAGACGGAAACGGCGCCATGTTACATAGTTATGTTA	MKLSGSARRRSCPTRAAETETAPCYIVML	29	GGTAGCGCGCGTCGTAGATCATGCCCCACCCGCGCTGCGGAGACGGAAACGGCGCCATGTTACATAGTTATGTTATAGCCGTGCAGGCCAGCGTAGTGAGGTGCCTGCTATTATTGGGGTCGTTAGGGGGATAAGAGGGGTGTCTGAAGG	GGTAGCGCGCGTCGTAGATC	-0.972886	-0.986074	-0.892173	-0.244072	-0.248439	-0.274067	-0.279705	0	7
clone_3107	ATGAAGCTTAGCTGGTATTTCATCGATTAGTGGCGCGTAGCCATGCTGGTTGAGAGTACGTATGGGGTCCGGGTAGTACGACCGGTCTTTCGCACGTTGGTGGGGCAGATGTGGGAATTCAATATCAGACCGTTCGCGCGTGCGTTGTGTCGATGAGGGGTCGCATTGGTCGACTACAAGGACGATGACGACAAGTGA	ATGAAGCTTAGCTGGTATTTCATCGAT	MKLSWYFID	9	TGGTATTTCATCGATTAGTGGCGCGTAGCCATGCTGGTTGAGAGTACGTATGGGGTCCGGGTAGTACGACCGGTCTTTCGCACGTTGGTGGGGCAGATGTGGGAATTCAATATCAGACCGTTCGCGCGTGCGTTGTGTCGATGAGGGGTC	TGGTATTTCATCGATTAGTG	0.044546	0.263101	0.213503	0.0492484	0.0330636	0.0710272	0.0594439	7	0
clone_3407	ATGAAGCTTAGCTCGTAGCATGTTTTGAAGTGGGGCGGTACGCAGGTCAAGGCCCTTCGGGGGGGCCCACAGGACTGTTTTTTTCTTGATGGGTGGCTTGTTACGGTCGCGTGCCCGCCGCTTTCGGCTTGAGAGTTGTCTTGGCTTCCTCCATACTACTAGCATTGGTCGACTACAAGGACGATGACGACAAGTGA	ATGAAGCTTAGCTCG	MKLSS	5	TCGTAGCATGTTTTGAAGTGGGGCGGTACGCAGGTCAAGGCCCTTCGGGGGGGCCCACAGGACTGTTTTTTTCTTGATGGGTGGCTTGTTACGGTCGCGTGCCCGCCGCTTTCGGCTTGAGAGTTGTCTTGGCTTCCTCCATACTACTA	TCGTAGCATGTTTTGAAGTG	-0.126924	-0.736142	-0.779946	-0.0358954	-0.0375738	0.0073098	-0.00827939	1	6
clone_3414	ATGAAGCTTAGCGGCGATCGAATTGGCGGCGCAGCTTTTAGCATTCGGTGAGTTTATCGCTGAGGGCTAAATTCGGGAACGGTGCTTGACATCTGCGCGTGGTCAGGGGTGGGGCGGGGTTGGCCTTGAGACTTAGACCGTTTGGGTGTTCTAGGGGCTCTAGCATTGGTCGACTACAAGGACGATGACGACAAGTGA	ATGAAGCTTAGCGGCGATCGAATTGGCGGCGCAGCTTTTAGCATTCGG	MKLSGDRIGGAAFSIR	16	GGCGATCGAATTGGCGGCGCAGCTTTTAGCATTCGGTGAGTTTATCGCTGAGGGCTAAATTCGGGAACGGTGCTTGACATCTGCGCGTGGTCAGGGGTGGGGCGGGGTTGGCCTTGAGACTTAGACCGTTTGGGTGTTCTAGGGGCTCTA	GGCGATCGAATTGGCGGCGC	-0.463503	-0.688236	-0.64132	-0.012477	-0.000772984	-0.0523803	-0.0500965	0	7
clone_3579	ATGAAGCTTAGCATCTGTTAGAGCCGTGTCACCGCGGCCTTTGCGTGTACATTATCGTCTTCGTACCTTCTCTCAATCCTTCGGCACGTCAGGGCGTAAGGGGGAGACCCAGCCGGAAGTCGGAATTTGGTGCCCATAGCATACCGTCGGGGTTCCGGCTGCCGCATTGGTCGACTACAAGGACGATGACGACAAGTGA	ATGAAGCTTAGCATCTGT	MKLSIC	6	ATCTGTTAGAGCCGTGTCACCGCGGCCTTTGCGTGTACATTATCGTCTTCGTACCTTCTCTCAATCCTTCGGCACGTCAGGGCGTAAGGGGGAGACCCAGCCGGAAGTCGGAATTTGGTGCCCATAGCATACCGTCGGGGTTCCGGCTGCC	ATCTGTTAGAGCCGTGTCAC	-1.17492	-1.25657	-1.25507	-0.617417	-0.563934	-0.613355	-0.586698	0	7
clone_3631	ATGAAGCTTAGCGGGCTTACGCGTGCGACCCTGCCAGATGTACCAACCTATGCTCCCTGGGTCAGTTTGAAGCACAGACTAGGGCTGAATCGGCGACTTGTGCATGGACTAAAGTCGGAAATATAGGGCGGCGGGTGCTGGTTGCCGAACGCAAGCAAGCGCGCATTGGTCGACTACAAGGACGATGACGACAAGTGA	ATGAAGCTTAGCGGGCTTACGCGTGCGACCCTGCCAGATGTACCAACCTATGCTCCCTGGGTCAGTTTGAAGCACAGACTAGGGCTGAATCGGCGACTTGTGCATGGACTAAAGTCGGAAATA	MKLSGLTRATLPDVPTYAPWVSLKHRLGLNRRLVHGLKSEI	41	GGGCTTACGCGTGCGACCCTGCCAGATGTACCAACCTATGCTCCCTGGGTCAGTTTGAAGCACAGACTAGGGCTGAATCGGCGACTTGTGCATGGACTAAAGTCGGAAATATAGGGCGGCGGGTGCTGGTTGCCGAACGCAAGCAAGCGC	GGGCTTACGCGTGCGACCCT	-1.34063	-1.4587	-1.40989	-0.655912	-0.651041	-0.835709	-0.796247	0	7
clone_3785	ATGAAGCTTAGCACGACGTGTTTTGCGCCCCATTCAGTGAGCGCCTGCGGCTGCGCCCTGGCCAGTGGAGTCGGCAAAACCCGCTACATCCGATGGCGAGCTAACGATCAGACACCCGCTTGGTTGTGTCGTATTTACATCTTGTTGGAGATTACTGTGCATTGGTCGACTACAAGGACGATGACGACAAGTGA	ATGAAGCTTAGCACGACGTGTTTTGCGCCCCATTCAGTGAGCGCCTGCGGCTGCGCCCTGGCCAGTGGAGTCGGCAAAACCCGCTACATCCGATGGCGAGCTAACGATCAGACACCCGCTTGGTTGTGTCGTATTTACATCTTGTTGGAGATTACTGTGCATTGGTCGACTACAAGGACGATGACGACAAGT	MKLSTTCFAPHSVSACGCALASGVGKTRYIRWRANDQTPAWLCRIYILLEITVHWSTTRTMTTS	64	ACGACGTGTTTTGCGCCCCATTCAGTGAGCGCCTGCGGCTGCGCCCTGGCCAGTGGAGTCGGCAAAACCCGCTACATCCGATGGCGAGCTAACGATCAGACACCCGCTTGGTTGTGTCGTATTTACATCTTGTTGGAGATTACTGT	ACGACGTGTTTTGCGCCCCA	-1.58138	-3.05735	-2.8632	-1.12534	-1.08156	-1.06203	-0.912971	0	7
clone_3808	ATGAAGCTTAGCCCCAAGCCTCGGTGGCAGCTGGTATCGGATATGATGGTTACAGGGGTATCGCGCGAGAGTTTTGAGACGCCGGGCGGCATAAATCGTTGGCTACGTAGCGAGGCACTGCGCTTTGGGCATAAAACTGGAGGGATGTTATTAACGGGTTTGGCATTGGTCGACTACAAGGACGATGACGACAAGTGA	ATGAAGCTTAGCCCCAAGCCTCGGTGGCAGCTGGTATCGGATATGATGGTTACAGGGGTATCGCGCGAGAGTTTTGAGACGCCGGGCGGCATAAATCGTTGGCTACGTAGCGAGGCACTGCGCTTTGGGCATAAAACTGGAGGGATGTTATTAACGGGTTTGGCATTGGTCGACTACAAGGACGATGACGACAAG	MKLSPKPRWQLVSDMMVTGVSRESFETPGGINRWLRSEALRFGHKTGGMLLTGLALVDYKDDDDK	65	CCCAAGCCTCGGTGGCAGCTGGTATCGGATATGATGGTTACAGGGGTATCGCGCGAGAGTTTTGAGACGCCGGGCGGCATAAATCGTTGGCTACGTAGCGAGGCACTGCGCTTTGGGCATAAAACTGGAGGGATGTTATTAACGGGTTTG	CCCAAGCCTCGGTGGCAGCT	-0.473528	-0.407254	-0.371174	-0.064898	-0.0558026	-0.166101	-0.149813	0	7
clone_3870	ATGAAGCTTAGCTCTTGGGCAGCGAAACCACAGAACGAGCTTCAAGCAAGGGGTTACGAAGATGTGTGCAAGGCCTACTTAATGTTGGCCCATGGGGGCAACGAACTGCGCTGCTGCACAGCGGCACTGCGGGCGCTTTTGCGCGCGGCGCTTAGGATAGTCGCATTGGTCGACTACAAGGACGATGACGACAAGTGA	ATGAAGCTTAGCTCTTGGGCAGCGAAACCACAGAACGAGCTTCAAGCAAGGGGTTACGAAGATGTGTGCAAGGCCTACTTAATGTTGGCCCATGGGGGCAACGAACTGCGCTGCTGCACAGCGGCACTGCGGGCGCTTTTGCGCGCGGCGCTTAGGATAGTCGCATTGGTCGACTACAAGGACGATGACGACAAG	MKLSSWAAKPQNELQARGYEDVCKAYLMLAHGGNELRCCTAALRALLRAALRIVALVDYKDDDDK	65	TCTTGGGCAGCGAAACCACAGAACGAGCTTCAAGCAAGGGGTTACGAAGATGTGTGCAAGGCCTACTTAATGTTGGCCCATGGGGGCAACGAACTGCGCTGCTGCACAGCGGCACTGCGGGCGCTTTTGCGCGCGGCGCTTAGGATAGTC	TCTTGGGCAGCGAAACCACA	-1.33282	-1.00286	-1.05048	0.0455843	0.0401488	-0.0690114	-0.0855147	2	5
clone_3943	ATGAAGCTTAGCAACCGACTTTGTAACTACCCTGATGGAGACTCCCACCTCGTCGTTTTGTATGCTCCTGCCTGCGGAAATGTCTCGAATTTCGCTGGGTTACGGTGCAAATGGGGTGGTGTACAACCCGTACGCCCGAGGGCGGTCCAAGGAGGTCCGCTGCATTGGTCGACTACAAGGACGATGACGACAAGTGA	ATGAAGCTTAGCAACCGACTTTGTAACTACCCTGATGGAGACTCCCACCTCGTCGTTTTGTATGCTCCTGCCTGCGGAAATGTCTCGAATTTCGCTGGGTTACGGTGCAAATGGGGTGGTGTACAACCCGTACGCCCGAGGGCGGTCCAAGGAGGTCCGCTGCATTGGTCGACTACAAGGACGATGACGACAAGT	MKLSNRLCNYPDGDSHLVVLYAPACGNVSNFAGLRCKWGGVQPVRPRAVQGGPLHWSTTRTMTTS	65	AACCGACTTTGTAACTACCCTGATGGAGACTCCCACCTCGTCGTTTTGTATGCTCCTGCCTGCGGAAATGTCTCGAATTTCGCTGGGTTACGGTGCAAATGGGGTGGTGTACAACCCGTACGCCCGAGGGCGGTCCAAGGAGGTCCGCT	AACCGACTTTGTAACTACCC	-1.3873	-1.7468	-1.73788	-0.461913	-0.427462	-0.81262	-0.776559	0	7
clone_3972	ATGAAGCTTAGCGGAACATTATACCGTCGCCTTGTGACATCAGTTGTTACAAATGGGTGGATCAACAAAGGTGCGTACCTGGCGCAGCTCTCCCGCCCTATGGTCGCGGCTCGGGAACTAGTAGCCTTAGCACGCCCTGTGCATGCGGAGGGGGTGGCGCTAGCATTGGTCGACTACAAGGACGATGACGACAAGTGA	ATGAAGCTTAGCGGAACATTATACCGTCGCCTTGTGACATCAGTTGTTACAAATGGGTGGATCAACAAAGGTGCGTACCTGGCGCAGCTCTCCCGCCCTATGGTCGCGGCTCGGGAACTAGTAGCCTTAGCACGCCCTGTGCATGCGGAGGGGGTGGCGCTAGCATTGGTCGACTACAAGGACGATGACGACAAG	MKLSGTLYRRLVTSVVTNGWINKGAYLAQLSRPMVAARELVALARPVHAEGVALALVDYKDDDDK	65	GGAACATTATACCGTCGCCTTGTGACATCAGTTGTTACAAATGGGTGGATCAACAAAGGTGCGTACCTGGCGCAGCTCTCCCGCCCTATGGTCGCGGCTCGGGAACTAGTAGCCTTAGCACGCCCTGTGCATGCGGAGGGGGTGGCGCTA	GGAACATTATACCGTCGCCT	-1.42007	-2.09533	-2.25966	-0.990727	-0.95524	-1.17175	-1.00982	0	7
clone_4151	ATGAAGCTTAGCGGCAAATTGATGCGGGGGGTCCGCTACGAGGCGGGCGTTCGTAGTCCATCCCCGCAAAGGCACGGTTCGTTTGTGCTAAATTATTGGGCAATTTGGGGTGGTCTGTCTGACGTGTCGGGTCCGCGCTTTTCAGGCTCGGGTTAGTTGTATGCATTGGTCGACTACAAGGACGATGACGACAAGTGA	ATGAAGCTTAGCGGCAAATTGATGCGGGGGGTCCGCTACGAGGCGGGCGTTCGTAGTCCATCCCCGCAAAGGCACGGTTCGTTTGTGCTAAATTATTGGGCAATTTGGGGTGGTCTGTCTGACGTGTCGGGTCCGCGCTTTTCAGGCTCGGGT	MKLSGKLMRGVRYEAGVRSPSPQRHGSFVLNYWAIWGGLSDVSGPRFSGSG	51	GGCAAATTGATGCGGGGGGTCCGCTACGAGGCGGGCGTTCGTAGTCCATCCCCGCAAAGGCACGGTTCGTTTGTGCTAAATTATTGGGCAATTTGGGGTGGTCTGTCTGACGTGTCGGGTCCGCGCTTTTCAGGCTCGGGTTAGTTGTAT	GGCAAATTGATGCGGGGGGT	-1.0498	-2.37474	-2.40259	-1.07559	-1.00301	-1.14597	-0.912254	0	7
clone_4695	ATGAAGCTTAGCCTTATGGACCACATGTGGAATGACAGGAGCCCGGTAGTTTGCCTGGACTGCATGCTGCCATGCGGGCTGGGACAGTTATATGCGCACGTGTGTGTTGGGCGGGTCGTCAGGGGTTTTGTAGTGCGGGTGAGCGTAAGGGGTTATTACACAGCATTGGTCGACTACAAGGACGATGACGACAAGTGA	ATGAAGCTTAGCCTTATGGACCACATGTGGAATGACAGGAGCCCGGTAGTTTGCCTGGACTGCATGCTGCCATGCGGGCTGGGACAGTTATATGCGCACGTGTGTGTTGGGCGGGTCGTCAGGGGTTTTGTAGTGCGGGTGAGCGTAAGGGGTTATTACACAGCATTGGTCGACTACAAGGACGATGACGACAAG	MKLSLMDHMWNDRSPVVCLDCMLPCGLGQLYAHVCVGRVVRGFVVRVSVRGYYTALVDYKDDDDK	65	CTTATGGACCACATGTGGAATGACAGGAGCCCGGTAGTTTGCCTGGACTGCATGCTGCCATGCGGGCTGGGACAGTTATATGCGCACGTGTGTGTTGGGCGGGTCGTCAGGGGTTTTGTAGTGCGGGTGAGCGTAAGGGGTTATTACACA	CTTATGGACCACATGTGGAA	-1.31969	-1.95656	-1.81592	-0.611874	-0.63018	-0.967901	-0.868336	0	7
clone_4863	ATGAAGCTTAGCCCTTCTCTCGAGTTTGGGCTAAAAGCGGTCCATATGAGTGCCCACGCGCGCCGTGCAGAACCGGCGGGACGCGCGTATAAGTCGATAACGCAGGGGCACGTGGTGTATGAAAGGGGTCCTTTTCGAGCCGGACGCCATATCGTGCAGGACGCATTGGTCGACTACAAGGACGATGACGACAAGTGA	ATGAAGCTTAGCCCTTCTCTCGAGTTTGGGCTAAAAGCGGTCCATATGAGTGCCCACGCGCGCCGTGCAGAACCGGCGGGACGCGCGTATAAGTCGATAACGCAGGGGCACGTGGTGTATGAAAGGGGTCCTTTTCGAGCCGGACGCCATATCGTGCAGGACGCATTGGTCGACTACAAGGACGATGACGACAAG	MKLSPSLEFGLKAVHMSAHARRAEPAGRAYKSITQGHVVYERGPFRAGRHIVQDALVDYKDDDDK	65	CCTTCTCTCGAGTTTGGGCTAAAAGCGGTCCATATGAGTGCCCACGCGCGCCGTGCAGAACCGGCGGGACGCGCGTATAAGTCGATAACGCAGGGGCACGTGGTGTATGAAAGGGGTCCTTTTCGAGCCGGACGCCATATCGTGCAGGAC	CCTTCTCTCGAGTTTGGGCT	0.175544	0.139845	0.12943	0.0532104	0.0493313	0.0431289	0.0501266	7	0
clone_4898	ATGAAGCTTAGCGACCATGGTTCGTTCGGAAGGTGGGAACCTGTCTAGTCTCTTCTCAGCCTCCCCTTGTCGCCTCAAGTGACTGTCAGTGGGAGCCCGTGACGGGTGTGGGGCGACGCTCAATTGGGGAAGTAGCTTAGTGGCGAGATCGGGAACGATGTAGCATTGGTCGACTACAAGGACGATGACGACAAGTGA	ATGAAGCTTAGCGACCATGGTTCGTTCGGAAGGTGGGAACCTGTC	MKLSDHGSFGRWEPV	15	GACCATGGTTCGTTCGGAAGGTGGGAACCTGTCTAGTCTCTTCTCAGCCTCCCCTTGTCGCCTCAAGTGACTGTCAGTGGGAGCCCGTGACGGGTGTGGGGCGACGCTCAATTGGGGAAGTAGCTTAGTGGCGAGATCGGGAACGATGTA	GACCATGGTTCGTTCGGAAG	-0.175228	-0.538707	-0.567054	0.0116381	0.0115674	0.0447946	0.0501708	4	3
clone_5031	ATGAAGCTTAGCGGGATGGAAGTTACGAGGGGTCGGGCAAATGCGGAAACGGGACGGTGCTAATTAGGGGGGGTTCGCACCGTGAGCGCCGGGAGGCGTGGGCGGCATGCTAGAGGGGAGTCTCATTCAGGTGTCAGGGGGGGTAGGCCTCGGGGGACAGCATTGGTCGACTACAAGGACGATGACGACAAGTGA	ATGAAGCTTAGCGGGATGGAAGTTACGAGGGGTCGGGCAAATGCGGAAACGGGACGGTGC	MKLSGMEVTRGRANAETGRC	20	GGGATGGAAGTTACGAGGGGTCGGGCAAATGCGGAAACGGGACGGTGCTAATTAGGGGGGGTTCGCACCGTGAGCGCCGGGAGGCGTGGGCGGCATGCTAGAGGGGAGTCTCATTCAGGTGTCAGGGGGGGTAGGCCTCGGGGGACA	GGGATGGAAGTTACGAGGGG	-1.40006	-1.39807	-1.45362	-0.302176	-0.290366	-0.399436	-0.451452	0	7
clone_5315	ATGAAGCTTTAGGGCGAGGGAGCTCCTTGGCCGTTAGTGCATGGGGCGGAGGTACGTATGTGCCCGCCGGTGGGGTAACATGGTTCAGTCGTGCGCGCGTGACCAGTCCCTCTTCAAAAGTGCGAGCGTGTTACGGCTCGAGACCTAAGTGCATTGGTCGACTACAAGGACGATGACGACAAGTGA	ATGTGCCCGCCGGTGGGG	MCPPVG	6	TAGGGCGAGGGAGCTCCTTGGCCGTTAGTGCATGGGGCGGAGGTACGTATGTGCCCGCCGGTGGGGTAACATGGTTCAGTCGTGCGCGCGTGACCAGTCCCTCTTCAAAAGTGCGAGCGTGTTACGGCTCGAGACCTAAGT	ATGAAGCTTTAGGGCGAGGG	0.00178601	0.0229269	-0.0227181	-0.0561886	-0.0683474	-0.0402429	-0.0608987	2	5
clone_5561	ATGAAGCTTAGCTCAGTTTGCATCCTTGTCCTGGTTCTGAGGCACCGGTTAGACGCGTTGTGGCTAAGATTACGCTCGGAAGGGGCGATTAGCATCTTCAGTTGGCATGAGGAGAGCTATCGGGTCGGTGGCGATCTGTGCACAGAGCGCAAGCCCTCTCGGGCATTGGTCGACTACAAGGACGATGACGACAAGTGA	ATGAAGCTTAGCTCAGTTTGCATCCTTGTCCTGGTTCTGAGGCACCGGTTAGACGCGTTGTGGCTAAGATTACGCTCGGAAGGGGCGATTAGCATCTTCAGTTGGCATGAGGAGAGCTATCGGGTCGGTGGCGATCTGTGCACAGAGCGCAAGCCCTCTCGGGCATTGGTCGACTACAAGGACGATGACGACAAG	MKLSSVCILVLVLRHRLDALWLRLRSEGAISIFSWHEESYRVGGDLCTERKPSRALVDYKDDDDK	65	TCAGTTTGCATCCTTGTCCTGGTTCTGAGGCACCGGTTAGACGCGTTGTGGCTAAGATTACGCTCGGAAGGGGCGATTAGCATCTTCAGTTGGCATGAGGAGAGCTATCGGGTCGGTGGCGATCTGTGCACAGAGCGCAAGCCCTCTCGG	TCAGTTTGCATCCTTGTCCT	-1.33345	-2.37573	-2.31001	-1.15808	-0.981041	-0.888815	-0.830525	0	7
clone_5578	ATGAAGCTTAGCAAAGTAGTTTATCGTCGCGCAGCTCAGTCCCGTGCTCGGTCCGGCGGCTTGACCGGGGGTCGCGTGGAGGAAAATGATGTCCTTACGGGTGCGAGGGTGAGATTACGGGCTTTACTTTGTTGCGCGGGAGTCAGTGTCTGTGTAACCTCGGCATTGGTCGACTACAAGGACGATGACGACAAGTGA	ATGAAGCTTAGCAAAGTAGTTTATCGTCGCGCAGCTCAGTCCCGTGCTCGGTCCGGCGGCTTGACCGGGGGTCGCGTGGAGGAAAATGATGTCCTTACGGGTGCGAGGGTGAGATTACGGGCTTTACTTTGTTGCGCGGGAGTCAGTGTCTGTGTAACCTCGGCATTGGTCGACTACAAGGACGATGACGACAAG	MKLSKVVYRRAAQSRARSGGLTGGRVEENDVLTGARVRLRALLCCAGVSVCVTSALVDYKDDDDK	65	AAAGTAGTTTATCGTCGCGCAGCTCAGTCCCGTGCTCGGTCCGGCGGCTTGACCGGGGGTCGCGTGGAGGAAAATGATGTCCTTACGGGTGCGAGGGTGAGATTACGGGCTTTACTTTGTTGCGCGGGAGTCAGTGTCTGTGTAACCTCG	AAAGTAGTTTATCGTCGCGC	-2.3755	-2.09878	-1.89267	-1.10272	-1.08828	-1.07595	-0.859077	0	7
delPtac	CATCATCATAACGGTTCTGGCAAATATTCTGAAATGAGCTGATTAATCATCGGCTCGGTGTGGAATTGTGAGCGGATAACAATTTCACACAGGAGATATCATATGAAGCTTCTCGAGAATTCCCGGGTACCAGATCTGTCGACTACAAGGACGATGACGACAAGTGAAGATCGATCTCGACGAGTGAGAGAAGATTTTCAGCCTGATACAGATTAA	ATGAAGCTTCTCGAGAATTCCCGGGTACCAGATCTGTCGACTACAAGGACGATGACGACAAGTGAAGATCGATCTCGACGAGTGAGAGAAGATTTTCAGCCTGATACAGATTAA	MKLLENSRVPDLSTTRTMTTSEDRSRRVREDFQPDTD	37	n.a.	TGATTAATCATCGGCTCGGT	0.126982	0.42373	0.332146	-0.000180138	-0.0285495	0.0710733	0.0776305	5	2
delRBS	CATCATCATAACGGTTCTGGCAAATATTCTGAAATGAGCTGTTGACAATTAATCATCGGCTCGTATAATGTGTGGAATTGTGAGCGGATAACAATTTCACACTATCATACGAAGCTTCTCGAGAATTCCCGGGTACCAGATCTGTCGACTACAAGGACGATGACGACAGTGAAGATCGATCTCGATCGAGTGAGAGAAGATTTTCAGCCTGATACAGATTAA	ATGACGACAGTGAAGATCGATCTCGATCGAGTGAGAGAAGATTTTCAGCCTGATACAGATTAA	MTTSEDRSRRVREDFQPDTD	20	n.a.	CAATTTCACACTATCATACG	0.153918	0.281641	0.25697	0.00288928	-0.0123833	0.0814292	0.0652753	6	1
lux	CATCATCATAACGGTTCTGGCAAATATTCTGAAATGAGCTGTTGACAATTAATCATCGGCTCGTATAATGTGTGGAATTGTGAGCGGATAACAATTTCACACAGAGAATATAAAAAGCCAGATTATTAATCCGGCTTTTTTATTATTTGTCGACTACAAGGACGATGACGACAGTGAAGATCGATCTCGATCGAGTGAGAGAAGATTTTCAGCCTGATACAGATTAA	ATGACGACAGTGAAGATCGATCTCGATCGAGTGAGAGAAGATTTTCAGCCTGATACAGATTAA	MTTSEDRSRRVREDFQPDTD	20	n.a.	CAGATTATTAATCCGGCTTT	0.229721	0.474536	0.429926	0.044437	0.0128557	0.134782	0.127974	7	0
vector	CATCATAACGGTTCTGGCAAATATTCTGAAATGAGCTGTTGACAATTAATCATCGGCTCGTATAATGTGTGGAATTGTGAGCGGATAACAATTTCACACAGGAGATATCATATGAAGCTTCTCGAGAATTCCCGGGTACCAGATCTGTCGACTACAAGGACGATGACGACAAGTGAAGATCGATCTCTCGATCGAGTGAGAGAAGATTTTCAGCCTGATACAGATTAA	ATGAAGCTTCTCGAGAATTCCCGGGTACCAGATCTGTCGACTACAAGGACGATGACGACAAGTGAAGATCGATCTCTCGATCGAGTGAGAGAAGATTTTCAGCCTGATACAGATTAA	MKLLENSRVPDLSTTRTMTTSEDRSRRVREDFQPDTD	37	n.a.	GAGAATTCCCGGGTACCAGA	-0.0792111	0.023786	-0.000527556	-0.037826	-0.0486346	-0.0417532	-0.0512818	1	6
